# Mite-induced migratory skin-like CD103^+^ ILC2s establish lung residency and impact immunity

**DOI:** 10.64898/2026.05.26.727651

**Authors:** Mi Lian, Tithi Roy, Lena Tama, Fanglue Peng, Konrad Knöpper, Longhui Qiu, Hong-Erh Liang, Georg Gasteiger, Roberto R. Ricardo-Gonzalez, Richard M. Locksley

**Affiliations:** Howard Hughes Medical Institute, University of California, San Francisco, CA, USA; Department of Medicine, University of California, San Francisco, CA, USA; Department of Dermatology, University of California, San Francisco, CA, USA; Department of Microbiology & Immunology, University of California, San Francisco, CA, USA; Wuerzburg Institute of Systems Immunology (WUESI), Max Planck Research Group at the Julius-Maximilians-University Wuerzburg, Wuerzburg, Germany; Biohub, San Francisco, CA, USA

## Abstract

Tissue-resident immune cells are critical for lung homeostasis and protection against inflammation. Here, we describe a novel population of migratory inflammatory CD103^+^ skin ILC2s (skILC2s) that accumulate in the lung vasculature following transient infestation with ubiquitous Demodex mites, hair follicle commensals that drive local skILC2 proliferation and entry into blood. With time, ex-skILC2s become tissue resident in the lung, occupy previously described immune cell adventitial niches and respond earlier to lung perturbations than endogenous lung ST2^+^ ILC2s to alter the trajectories of a subsequent immune response. Thus, like transiting ex-gut ILC2s described after small intestinal infection by helminths and protists, ex-skILC2s migrate post-birth in response to pathobionts to change the inflammatory milieu of the lung, revealing a common paradigm by which internal mucosal responses become shaped by ILC2s from barrier epithelia colonized post-birth.

**Highlights:**

- Demodex mites infestation drives local expansion of CD103^+^ skin ILC2s that egress and enter the circulation
- Migratory CD103^+^ skin-like ILC2s infiltrate into lung, adapt to the local environment and establish long-term residency
- Prior Demodex mite exposure re-organizes the lung ILC2 landscape
- The distinct cytokine and receptor repertoire of ex-skILC2 alters lung immunity
