## Supplemental Table 3 for "Mite-induced migratory skin-like CD103^+^ ILC2s establish lung residency and impact immunity"

	p_val	avg_log2FC	pct.1	pct.2	p_val_adj
Crem	0	4.05481627927372	0.932	0.243	0
Odc1	0	4.02156275863296	0.846	0.187	0
Ramp3	0	3.84763493715081	0.832	0.185	0
Gem	0	3.98707747854532	0.711	0.077	0
Itgae	0	5.47999373650291	0.653	0.021	0
Dgat1	0	4.17929898072757	0.739	0.111	0
Rel	0	4.04601547097208	0.699	0.089	0
Icos	0	3.11786564506404	0.906	0.305	0
Gna13	0	2.76962172226184	0.864	0.266	0
Il2rb	0	3.90706068133273	0.659	0.071	0
Hlf	0	2.93499769463872	0.851	0.272	0
Klrk1	0	4.917546772525	0.609	0.033	0
Bcl2a1d	0	3.11659889605763	0.783	0.218	0
Tpm4	0	2.9011528643427	0.761	0.199	0
Stat3	0	3.16790114943093	0.731	0.169	0
Bcl2a1b	0	3.46815662447611	0.685	0.126	0
Itgav	0	2.74864028248181	0.745	0.188	0
Cd44	0	2.46542940036521	0.879	0.34	0
Il18r1	0	2.96203824232788	0.614	0.084	0
Smox	0	4.58511520903282	0.569	0.039	0
Anxa2	0	2.93306698444295	0.637	0.118	0
Neat1	0	2.74078340804022	0.719	0.207	0
Prr7	0	2.74996369771372	0.657	0.146	0
Aebp2	0	2.51460178237525	0.71	0.206	0
Vgll4	0	2.37763610976017	0.714	0.213	0
Cd74	0	2.6900982981444	0.577	0.076	0
Pde4b	0	3.6059961352091	0.557	0.061	0
Il21r	0	5.65319442990539	0.512	0.018	0
Lmnb1	0	3.76862268560715	0.551	0.06	0
Gm42418	0	1.93021354126951	0.868	0.381	0
Ikzf3	0	1.94951081034587	0.8	0.315	0
Hif1a	0	2.05669911522697	0.73	0.257	0
Ptp4a1	0	2.30944574732937	0.705	0.233	0
AY036118	0	3.03874842816688	0.536	0.07	0
Tnfrsf9	0	5.03515418451352	0.485	0.028	0
Arl4c	0	2.79233760242054	0.602	0.155	0
Cd27	0	2.22147915406777	0.698	0.251	0
Rab8b	0	2.04852134629978	0.701	0.257	0
Wnk1	0	2.03345785718909	0.753	0.31	0
Ndfip1	0	2.08960753894131	0.701	0.259	0
Ninj1	0	3.02628699691674	0.527	0.087	0
Zeb1	0	2.42068150500796	0.603	0.166	0
Furin	0	2.42375154604492	0.955	0.519	0
Cytip	0	1.98278363081364	0.752	0.325	0
Kdm6b	0	2.32325896652666	0.586	0.159	0
Ostf1	0	2.41310585176653	0.805	0.379	0
Fam110a	0	2.36332211577522	0.549	0.124	0
Kdm2b	0	2.76262745350022	0.528	0.103	0
Dennd4a	0	3.91095805572106	0.461	0.039	0
Orai1	0	2.64741340903607	0.533	0.113	0
Hopx	0	7.52358409110294	0.424	0.005	0
Jak2	0	2.66687963547665	0.526	0.108	0
Lmna	0	2.26112527984158	0.807	0.39	0
Ubald2	0	2.26731048598302	0.66	0.245	0
Atf4	0	2.10101256615129	0.598	0.191	0
Amica1	0	4.26928368371593	0.431	0.027	0
Hspa5	0	2.04965543071449	0.889	0.486	0
Irs2	0	2.11353477140462	0.567	0.168	0
Vps37b	0	1.78629951525169	0.839	0.443	0
Fosl2	0	1.28575449482459	0.752	0.362	0
Isy1	0	1.99959416913933	0.591	0.202	0
Sfn	0	6.40153421450328	0.4	0.012	0
Sytl3	0	3.43627147512129	0.439	0.052	0
Avpi1	0	4.4666971012546	0.417	0.03	0
Nmrk1	0	3.85697644110797	0.424	0.044	0
Ass1	0	2.68226085433651	0.486	0.107	0
Ifrd1	0	1.56662976989311	0.709	0.33	0
Stx11	0	4.05017375584077	0.42	0.042	0
Rgs1	0	2.2066992396978	0.924	0.549	0
Ccr6	0	5.19447325851621	0.385	0.013	0
Nr3c1	0	1.60150467776213	0.811	0.44	0
Il13	0	3.55738457739116	0.417	0.049	0
Ctsw	0	2.92230977174595	0.446	0.079	0
Sqstm1	0	1.99491106352508	0.552	0.186	0
Picalm	0	1.85743858328507	0.56	0.195	0
Dennd5a	0	2.65804235620877	0.447	0.082	0
Iqgap1	0	1.41969921688152	0.73	0.368	0
Gch1	0	2.88444110694707	0.432	0.071	0
Il18rap	0	2.74510335222908	0.439	0.079	0
Ube2s	0	1.47697804044375	0.713	0.355	0
Map2k3	0	2.23353416022902	0.479	0.121	0
Ifngr1	0	1.56308205005218	0.796	0.441	0
Ubl3	0	1.62852203732184	0.584	0.229	0
Fas	0	4.30090734749298	0.374	0.023	0
Bpnt1	0	3.53132999583007	0.393	0.045	0
Nfil3	0	2.69143223082153	0.41	0.067	0
Emd	0	1.70072759361474	0.576	0.235	0
Antxr2	0	2.38064224438786	0.442	0.103	0
Tnfrsf1b	0	2.63141080196081	0.417	0.079	0
Ppp1r16b	0	1.83265731882576	0.512	0.175	0
Fam46a	0	2.89499712426456	0.479	0.142	0
Ago2	0	2.14370535783009	0.454	0.119	0
Traf1	0	1.63175650966427	0.71	0.377	0
Tgfb1	0	1.72333193268891	0.831	0.498	0
Plekha2	0	2.4692034547549	0.424	0.091	0
Ahnak	0	1.20046520204017	0.839	0.507	0
Dusp1	0	1.48993927340482	0.691	0.36	0
Rhog	0	1.95774585427194	0.469	0.139	0
Itpkb	0	1.72331086565771	0.521	0.193	0
Nfkb2	0	1.81301975014742	0.483	0.155	0
Smad7	0	2.0226667603853	0.477	0.153	0
Nr4a3	0	2.009789583496	0.452	0.129	0
Dnajb6	0	1.35292021367173	0.704	0.381	0
Uap1	0	2.40204004433011	0.44	0.118	0
B4galt5	0	4.46962962083448	0.342	0.02	0
Uhrf2	0	1.36532834705925	0.847	0.525	0
Hacd3	0	2.77494138553955	0.385	0.064	0
Litaf	0	2.18660818976752	0.447	0.126	0
Grb2	0	1.55815974743238	0.531	0.211	0
Neurl3	0	1.15893760680803	0.69	0.37	0
Ppp2ca	0	1.45178189468915	0.536	0.218	0
Pde4a	0	5.92105793145487	0.324	0.007	0
Ero1l	0	1.82632760051814	0.538	0.224	0
Tgif1	0	2.13910955711013	0.413	0.101	0
Clcn3	0	1.91029737890323	0.452	0.142	0
Saraf	0	1.40504142503128	0.844	0.534	0
Sh2d2a	0	1.60808156228555	0.55	0.241	0
Cebpb	0	1.24310571647966	0.642	0.334	0
P2ry10	0	1.55735052821123	0.533	0.227	0
Elovl5	0	1.50068138067058	0.629	0.323	0
Ankrd11	0	1.25175613758109	0.64	0.336	0
Capg	0	1.08496057101227	0.802	0.501	0
Traf4	0	2.96931072185193	0.353	0.052	0
Prkar1a	0	1.27596167247965	0.81	0.51	0
Mxi1	0	3.32550915455831	0.335	0.037	0
Il4ra	0	2.03909773666369	0.412	0.114	0
Spag9	0	1.98333955741773	0.418	0.12	0
Tpst2	0	1.65952281364072	0.468	0.171	0
Cnnm2	0	2.75638727097866	0.358	0.061	0
Fam107b	0	1.38096315493032	0.785	0.489	0
Srsf7	0	1.40447419939716	0.522	0.227	0
Cmip	0	2.30776498021106	0.38	0.085	0
Klf6	0	1.43258755693053	0.741	0.446	0
Pdlim1	0	1.96594709800612	0.442	0.148	0
Ar	0	1.70558750631146	0.501	0.21	0
Pld3	0	1.66095278431873	0.463	0.172	0
Tff1	0	12.5445801186938	0.291	0	0
Hn1	0	1.18114340063749	0.682	0.394	0
Brd2	0	1.67131769491782	0.447	0.161	0
Map3k14	0	2.61736419853906	0.351	0.065	0
Dot1l	0	2.92140771165955	0.336	0.051	0
Zc3h15	0	1.35167252208671	0.565	0.282	0
Atf3	0	1.64055278952732	0.384	0.104	0
Stk4	0	1.54033213774931	0.485	0.205	0
Ddx3x	0	1.43382666908361	0.515	0.235	0
Ttc39c	0	2.8850070039979	0.332	0.053	0
Gm10076	0	1.09421796170445	0.801	0.523	0
Pxdc1	0	1.19425906902883	0.792	0.514	0
Rnf157	0	4.11071585730176	0.296	0.021	0
Emb	0	2.19867168646345	0.947	0.672	0
Rnf149	0	2.9947148187508	0.322	0.048	0
Txnrd1	0	2.23639149185017	0.363	0.092	0
Lgals3	0	2.18103521838663	0.364	0.093	0
Baiap2	0	3.03867088974064	0.314	0.043	0
Klf4	0	1.70165791620748	0.427	0.158	0
Cxcr4	0	3.75388246322646	0.296	0.03	0
Usmg5	0	1.34310881535891	0.778	0.512	0
Palld	0	6.17706997694797	0.273	0.008	0
Rnf125	0	2.0819879492123	0.348	0.085	0
Map1lc3b	0	1.02482925508839	0.788	0.526	0
Akap13	0	1.15100008146521	0.857	0.596	0
Ell2	0	1.8117686092567	0.368	0.107	0
Carnmt1	0	2.26699291182107	0.341	0.08	0
Myo1g	0	1.63489090790269	0.408	0.148	0
Amz2	0	2.20211280815155	0.343	0.084	0
Eif4e	0	1.65614726109399	0.405	0.147	0
Nkg7	0	2.52156536475687	0.309	0.051	0
Nudt4	0	2.11381390862685	0.359	0.102	0
Mt1	0	5.53324322106484	0.264	0.009	0
Dgat2	0	3.11278576290338	0.293	0.041	0
Lgals1	0	1.26259834841271	0.963	0.712	0
Tnfrsf4	0	5.76835730525858	0.258	0.008	0
Gpr183	0	1.83213495829946	0.365	0.115	0
Slc3a2	0	1.05662324353025	0.796	0.546	0
Por	0	2.23805976446472	0.334	0.085	0
Ube2j1	0	1.75774574113153	0.358	0.111	0
Glrx	0	1.79732992333618	0.377	0.13	0
Zbtb1	0	2.07244039351578	0.327	0.083	0
Nt5e	0	1.89218385512531	0.359	0.116	0
Kbtbd11	0	2.41906434859311	0.305	0.065	0
Xbp1	0	1.81730744663301	0.342	0.103	0
Ldlrad4	0	2.10454754105482	0.334	0.096	0
H2afz	0	1.99726938266332	0.924	0.686	0
Gm12840	0	2.52917047231841	0.305	0.068	0
Ets1	0	1.14670568423362	0.88	0.643	0
Rora	0	1.393492269855	0.96	0.723	0
Ehd1	0	2.35067744234671	0.296	0.063	0
Il5	0	3.43115242017254	0.278	0.047	0
Cbarp	0	3.07767226583587	0.264	0.033	0
Snapc1	0	2.12616646469094	0.309	0.079	0
Pgk1	0	2.80863330503245	0.267	0.041	0
Mxd1	0	2.03699368444538	0.305	0.079	0
Hexim1	0	2.85626695871748	0.263	0.039	0
Arl5c	0	2.37152219123157	0.286	0.062	0
Rab11fip1	0	2.16892497318959	0.288	0.067	0
Sertad1	0	3.10431194587217	0.25	0.03	0
S100a6	0	1.52485161475624	0.979	0.759	0
Nfkbie	0	2.17947508325112	0.286	0.067	0
Basp1	0	3.18264630654367	0.26	0.043	0
Rgs2	0	1.10121950345287	0.969	0.753	0
Ciapin1	0	2.1687735001547	0.295	0.08	0
Grap2	0	2.3080233751085	0.269	0.059	0
Gapdh	0	1.32077740707076	0.914	0.707	0
Nab1	0	2.11192740273714	0.27	0.063	0
Cks2	0	2.49170580023591	0.253	0.046	0
Arpc3	0	1.28929588460967	0.926	0.747	0
Ubc	0	0.81287900577196	0.915	0.742	0
Jund	0	0.877551971558337	0.921	0.754	0
Crip1	0	2.17676702110687	0.982	0.815	0
Vim	0	1.0515312553577	0.867	0.703	0
Myl12a	0	1.28089362684709	0.921	0.758	0
Cotl1	0	0.803602545985064	0.877	0.724	0
Slc25a3	0	0.974764045042404	0.901	0.772	0
Gata3	0	1.02497593730003	0.862	0.734	0
Cxcr6	0	1.25314820770612	0.901	0.787	0
Sub1	0	1.22227367330335	0.952	0.843	0
Calm1	0	0.689498672431061	0.924	0.846	0
Srgn	0	0.985842978475263	0.966	0.901	0
Actg1	0	0.933128473736303	0.989	0.937	0
H3f3b	0	0.676885112702417	0.985	0.952	0
Btg1	0	0.750136381442403	0.992	0.982	0
Fth1	0	2.91203063343883	1	0.991	0
mt-Co3	0	0.522910659179517	0.998	0.999	0
Gcnt1	5.56233662692618e-307	1.86214748225063	0.359	0.121	8.76902369234912e-303
Ssh2	2.91851004334136e-306	1.53321408072746	0.416	0.154	4.60103108332765e-302
Eprs	1.18674245495469e-304	1.25440460346977	0.68	0.415	1.87089948023606e-300
Tmem123	1.76868592264968e-304	1.2505113004893	0.567	0.278	2.78833335705722e-300
Gm26917	2.29123140952117e-301	1.1331784923909	0.598	0.298	3.61212631711012e-297
Gabpb1	1.27936487818757e-300	2.09303078603614	0.272	0.067	2.01691873046271e-296
Ftl1	1.38631964444173e-300	0.753917514168017	0.946	0.91	2.18553291946239e-296
Satb1	4.37080758861566e-300	1.88739341713134	0.332	0.104	6.89057816345259e-296
Abhd17b	1.98112815133359e-299	1.69481877611427	0.352	0.114	3.1232485305774e-295
Gtf2b	3.11474923387888e-297	1.55378870411402	0.409	0.154	4.91040216721006e-293
Rheb	7.36923042381275e-294	1.17648243406651	0.607	0.334	1.16175917631408e-289
Pim1	2.88880265169135e-293	0.888693739622876	0.777	0.493	4.55419738039142e-289
Slc38a2	4.70745730201103e-293	1.52514417974165	0.45	0.188	7.42130643662039e-289
Nasp	1.97452352155684e-292	1.76989796416005	0.313	0.092	3.11283633173436e-288
Lyn	3.58927621927677e-292	1.91374939014077	0.295	0.081	5.65849395968983e-288
Tmsb10	2.22504496543296e-285	0.523082083485273	0.978	0.987	3.50778338800505e-281
Pkm	7.02967454736123e-280	0.940015042210267	0.814	0.637	1.1082281923915e-275
Nmt2	1.03912159352473e-279	1.67233553781079	0.405	0.163	1.63817519219174e-275
Nabp1	1.63061370979553e-279	1.13174095725526	0.625	0.351	2.57066251349266e-275
Dnajb9	4.55917995027946e-279	1.86671892846405	0.29	0.082	7.18754719161557e-275
Ern1	9.47687692169885e-279	1.79292575108562	0.318	0.1	1.49402964670582e-274
Gnai2	2.04309289976404e-278	0.931452517030086	0.734	0.483	3.220935956478e-274
Pfkp	5.77651796184533e-278	1.67381887355315	0.338	0.112	9.10668056684916e-274
Morf4l2	1.34133622141855e-276	1.54130843608748	0.373	0.134	2.11461655306634e-272
Serinc1	1.87990225463245e-276	1.18483033236889	0.575	0.292	2.96366590442806e-272
Nfkb1	9.67633468378241e-271	0.663282870597537	0.874	0.659	1.5254741628983e-266
Hmgn1	1.10615495268437e-268	1.3406515022477	0.419	0.17	1.74385328290691e-264
Degs1	1.82548387989288e-265	1.3519112148062	0.452	0.196	2.87787533665112e-261
Id2	1.01992495204746e-264	0.724101741279251	0.932	0.841	1.60791168690282e-260
Sfpq	5.57167356743682e-264	0.947112491493763	0.703	0.443	8.78374337906415e-260
Kpna1	9.36424095191495e-264	1.65927458320461	0.331	0.112	1.47627258606939e-259
Hsp90aa1	1.31864835783375e-260	1.02085156793179	0.744	0.515	2.07884913612491e-256
Pja1	2.75697076156073e-257	1.88419728040849	0.28	0.083	4.34636440560049e-253
Gm10116	5.32183980151947e-257	1.86420593120773	0.272	0.077	8.38988044709544e-253
Ifnar1	1.13410045573409e-256	1.40432305695899	0.41	0.169	1.7879093684648e-252
D16Ertd472e	4.30107673162935e-255	1.27955566811713	0.442	0.19	6.78064746741366e-251
Calr	5.62847324877489e-255	0.970612963738449	0.762	0.527	8.87328807669362e-251
Tnfrsf18	1.28539809493951e-254	0.85093555254536	0.839	0.696	2.02643009667214e-250
Mbd2	1.75673473700325e-253	1.90277293888905	0.269	0.078	2.76949231288562e-249
Plp2	5.13470571441551e-252	1.25272205827332	0.451	0.201	8.09486355877606e-248
Igsf5	1.5687266710293e-248	1.68834949900376	0.317	0.109	2.47309759687769e-244
Mknk2	4.86241415554031e-248	1.70823335535151	0.308	0.103	7.66559591620929e-244
Csnk1g3	5.17126133678508e-248	1.75801097402464	0.277	0.082	8.15249349744168e-244
Sik1	1.4269187105547e-247	1.45153521683163	0.38	0.151	2.24953734718949e-243
Cstb	6.87148225175556e-247	1.92335232085607	0.509	0.27	1.08328917698926e-242
Rnf7	1.76424714788117e-245	1.11410491189411	0.593	0.333	2.78133562863466e-241
Fmnl1	1.77933124417613e-245	1.30191346985714	0.445	0.198	2.80511570644367e-241
Nebl	3.10190818996017e-245	1.6803849686044	0.303	0.1	4.89015826147221e-241
Ldha	3.46880565407907e-242	0.747102718489305	0.914	0.85	5.46857211365565e-238
B4galt1	1.97597887637342e-240	1.39979304235688	0.385	0.155	3.1151306986027e-236
Etf1	5.34907680726903e-237	1.4296645795493	0.356	0.136	8.43281958665963e-233
Samsn1	7.47862795599315e-235	0.764997610478789	0.828	0.68	1.17900569726232e-230
Herpud1	1.744953049462e-234	1.67575342425338	0.319	0.115	2.75091848247684e-230
Areg	1.16465092141968e-233	0.696996646066515	0.598	0.313	1.83607217761812e-229
Cdk2ap2	3.12612908290654e-231	1.01274498499224	0.629	0.389	4.92834249920215e-227
Cebpg	4.60104156341209e-227	1.62021460965273	0.267	0.082	7.25354202471916e-223
Arhgap31	8.73602712445949e-227	1.12611990055498	0.482	0.236	1.37723467617104e-222
mt-Co2	1.36359007973635e-226	0.478983432415617	0.998	0.995	2.14969976070435e-222
Ptp4a2	1.34691070651988e-224	0.88282236932153	0.67	0.426	2.12340472882859e-220
mt-Co1	6.85909003819466e-224	0.470855797968005	0.998	0.998	1.08133554452139e-219
Ptms	2.395383400412e-223	1.49335823440878	0.298	0.102	3.77632193074952e-219
Wsb1	2.22847377406607e-222	1.57473097092831	0.293	0.1	3.51318890481516e-218
Reep5	4.82616128134876e-222	0.910951244501017	0.641	0.389	7.60844326004632e-218
Mif4gd	1.51957033718111e-215	1.01123299573017	0.582	0.344	2.39560263656602e-211
Ezr	7.94903769817012e-215	1.25854742356732	0.419	0.192	1.25316579311652e-210
Nfkbib	2.10039495964248e-212	1.37913671118564	0.332	0.128	3.31127265387636e-208
Trps1	1.51852997501475e-210	1.4906720626809	0.365	0.157	2.39396250561075e-206
Skil	1.75605847056118e-210	1.01171547681288	0.528	0.279	2.7684261788397e-206
Rgcc	5.58439782307382e-210	1.24923524980986	0.498	0.263	8.80380316807587e-206
Slbp	4.18300876052915e-208	1.10529313070424	0.456	0.22	6.59451331097421e-204
Prkd3	4.70943583596185e-207	1.69656031801683	0.252	0.08	7.42442559539386e-203
Wbp5	1.95215485027717e-205	1.4912149743342	0.302	0.112	3.07757212146196e-201
Maf	3.79853725013383e-204	1.21840177626114	0.489	0.264	5.98839397483598e-200
Map1lc3a	4.67121332696541e-202	1.52782058944707	0.269	0.091	7.36416780996096e-198
AI467606	2.6369387284346e-201	1.30386471054718	0.351	0.145	4.15713390537714e-197
Tob2	2.54772155794081e-200	1.08823919413037	0.476	0.248	4.01648303609369e-196
5430421N21Rik	8.70445426480712e-200	1.45506986208974	0.391	0.186	1.37225721484684e-195
Slc9a3r1	9.10281131099872e-199	1.1761681153825	0.453	0.232	1.43505820317895e-194
Ptbp1	1.6777697978097e-197	1.17461897248963	0.407	0.189	2.645004086247e-193
Adipor2	1.3383621666098e-193	1.32710944389931	0.342	0.144	2.10992795566034e-189
Cdkn1a	2.2679042454311e-193	0.999552686441204	0.476	0.245	3.57535104292212e-189
Ube2a	8.30157325514056e-193	1.10278852914391	0.417	0.196	1.30874302367291e-188
Srsf2	4.53795259733586e-190	0.891060063925606	0.699	0.483	7.15408226969999e-186
Chd2	3.27380568352039e-189	0.93986398750809	0.567	0.334	5.16115466006989e-185
Ccnl1	3.78572969165082e-188	0.934462797554108	0.591	0.351	5.96820285888752e-184
Tmed2	1.30896511934007e-185	0.798793474058115	0.672	0.443	2.06358351063963e-181
Tapbpl	3.43973879601972e-185	1.37021907941658	0.325	0.136	5.42274821192508e-181
Ccr8	2.14125568189206e-184	1.18573747421431	0.411	0.199	3.37568958250283e-180
Kras	1.9238637896057e-183	1.36313951702777	0.286	0.108	3.03297126431339e-179
Ctla2a	5.85430177110706e-183	0.889569241115629	0.901	0.822	9.22930674215028e-179
Rhof	1.58890019421358e-181	1.32765180135934	0.326	0.138	2.5049011561777e-177
Nav2	1.55960623014682e-179	1.24061723809883	0.354	0.158	2.45871922182646e-175
Snx18	1.6669876699596e-179	1.48264421560315	0.251	0.088	2.6280060616913e-175
Btbd9	1.60912016249285e-178	1.41864033646398	0.275	0.103	2.53677793616997e-174
Arid5a	3.96672227464996e-176	1.20480999532113	0.337	0.146	6.25353766598565e-172
Pcbp1	5.72874605611879e-176	0.913495935651046	0.498	0.271	9.03136815747127e-172
Rrad	9.47811078286002e-176	1.20968168308742	0.301	0.125	1.49422416491788e-171
Syngr2	1.57062258435602e-174	1.08343475234685	0.527	0.318	2.47608650423726e-170
Hdlbp	2.07821210360741e-171	1.34143105308274	0.288	0.115	3.27630138133709e-167
Bcl2l1	2.44174404478351e-171	1.33784553287058	0.288	0.115	3.84940948660121e-167
Purb	9.71024878688199e-169	1.17803362640889	0.35	0.16	1.53082072125195e-164
Eif5	9.81453837475087e-169	0.969081378094432	0.527	0.312	1.54726197477947e-164
Cerk	1.01326218860389e-168	1.33038988258324	0.287	0.115	1.59740784033404e-164
Tmem243	1.03521040010775e-168	1.18258046644078	0.298	0.12	1.63200919576987e-164
Ddx3y	1.76628094635071e-168	1.05684267359246	0.423	0.217	2.78454191192189e-164
Pcgf5	1.26717302779483e-167	1.35587555264353	0.266	0.1	1.99769827831855e-163
Kctd12	6.08426614298825e-167	1.23803676620298	0.354	0.167	9.59184557442097e-163
Tgoln1	9.05170336233617e-167	1.08395564987647	0.396	0.195	1.4270010350723e-162
Itk	7.01367660660856e-166	0.771486088357841	0.631	0.407	1.10570611703184e-161
Ppp4r2	6.75974566139906e-165	1.34799284291624	0.263	0.101	1.06567390351956e-160
Arf4	4.34320541661552e-164	0.74689573436901	0.669	0.454	6.84706333929437e-160
Fam177a	5.68106950176824e-164	1.11929775046446	0.336	0.148	8.95620606953762e-160
Manf	1.4954065366299e-163	0.950999852229324	0.572	0.359	2.35750840499703e-159
Paxbp1	1.59742008563365e-163	0.925500552401226	0.512	0.294	2.51833276500144e-159
Smarca5	2.01869127760777e-163	0.912488837345948	0.54	0.321	3.18246679914865e-159
Cggbp1	1.35686717739345e-162	1.10004976757071	0.323	0.14	2.13910110516077e-158
Mif	5.69847852022975e-162	0.828910190121851	0.684	0.493	8.98365138714221e-158
Zdhhc18	1.6359153568531e-160	1.36698035864062	0.253	0.096	2.57902056007892e-156
Chd1	1.65871848109281e-160	1.09757157048387	0.35	0.161	2.61496968544281e-156
H3f3a	1.89644849868746e-160	0.409355610869776	0.941	0.906	2.98975105818078e-156
S100a11	2.89803586213214e-160	0.492383921925054	0.903	0.802	4.56875353665132e-156
Cltc	2.93525910176538e-160	1.22715140199936	0.293	0.122	4.62743597393312e-156
Spn	5.16180163729313e-160	1.26344042282429	0.31	0.136	8.13758028119262e-156
Tm2d2	1.58405532818175e-157	1.37125448809356	0.277	0.113	2.49726322487853e-153
Sesn3	1.55896146962411e-156	1.25308081485174	0.301	0.129	2.45770275686242e-152
Snx20	2.37951716547323e-156	1.27937117622181	0.277	0.113	3.75130881136854e-152
Gpbp1	4.05964047933464e-156	0.892042149661068	0.474	0.26	6.40002321567106e-152
Eif4a1	8.86577761862648e-156	0.534884925166935	0.862	0.738	1.39768984157646e-151
BC005537	1.15292903525387e-154	1.13482447959234	0.328	0.149	1.81759262407772e-150
Zc3hav1	1.23492977724651e-154	0.789076613942545	0.524	0.303	1.94686679382912e-150
Cdv3	1.84463968752996e-154	1.04318600337474	0.384	0.191	2.90807446739098e-150
Runx3	6.71918253604966e-153	1.22709751827759	0.324	0.151	1.05927912680823e-148
Rab11a	2.77952318585803e-152	0.968964502613793	0.425	0.225	4.38191830250518e-148
Gls	1.09334638273516e-151	1.07022880166475	0.371	0.183	1.72366057238197e-147
Faim	1.46807688577353e-151	1.41071181446378	0.303	0.139	2.31442321042197e-147
Tnip1	8.74031443269623e-151	1.19551957797294	0.292	0.126	1.37791057031456e-146
Cldnd1	9.85256891849958e-150	1.04205878471208	0.356	0.17	1.55325749000146e-145
Clta	4.27154543811628e-149	0.839136934906302	0.611	0.404	6.73409138319032e-145
Atp1a1	3.18019523820881e-148	1.0055812525966	0.439	0.239	5.01357779303619e-144
Prrc2c	4.62160746365707e-148	0.669466849211092	0.726	0.534	7.28596416645538e-144
Stk11	5.0888572791133e-148	1.0765219828418	0.363	0.177	8.02258350052211e-144
Cdkn1b	1.0508103534711e-147	1.08313253841613	0.347	0.166	1.6566025222472e-143
Fgl2	3.9900289495419e-146	0.81730545215059	0.761	0.624	6.2902806389528e-142
Chd4	8.88973168630527e-146	0.911925635399983	0.53	0.328	1.40146620034603e-141
Tob1	2.08246282088666e-145	1.39590352073834	0.26	0.108	3.28300263712781e-141
Cyth1	4.60727285747871e-145	1.12882446156232	0.309	0.139	7.26336565981519e-141
Tmem64	1.91088479067752e-143	0.939435685245982	0.486	0.292	3.0125098725031e-139
Map4k4	2.65305093931589e-143	1.22865592036109	0.299	0.135	4.1825348058315e-139
Tpi1	1.48416291626901e-142	1.2912731822921	0.337	0.167	2.3397828374981e-138
Eno1	1.77076594107591e-142	0.834104569662327	0.626	0.442	2.79161250610618e-138
Slc25a51	1.87369302843137e-142	1.22336229436923	0.275	0.118	2.95387705932206e-138
Hnrnpab	6.5359942109061e-142	0.83062754052091	0.488	0.282	1.03039948734935e-137
Ube2b	4.23114431778432e-141	0.699339724409435	0.646	0.451	6.67039901698698e-137
Sar1a	2.01886840246761e-140	0.925448904489292	0.429	0.234	3.18274603649019e-136
Mpc1	1.47046992397224e-139	0.802449206069481	0.533	0.332	2.31819583514224e-135
Sap18	1.04989563193171e-138	1.04503491419871	0.517	0.318	1.65516046374034e-134
Pabpc1	1.04826067038321e-137	0.472773488740239	0.894	0.778	1.65258294685913e-133
Smarce1	2.93566006258739e-136	0.942283736675411	0.399	0.213	4.62806808866902e-132
Flna	1.719770475555e-135	1.17677136981395	0.278	0.123	2.71121815471246e-131
Gna15	6.76036878148855e-135	1.14499118734801	0.265	0.113	1.06577213840167e-130
Gm10020	1.33198719233344e-134	0.854809317610196	0.412	0.22	2.09987780871367e-130
Pgam1	1.65931231696787e-134	1.01658409909614	0.351	0.176	2.61590586769985e-130
Tnfaip3	5.28680303664395e-134	0.517973355824167	0.762	0.529	8.33464498726918e-130
Ngfrap1	9.54566537220429e-130	1.03018348893065	0.368	0.196	1.50487414592801e-125
Relb	1.00961147593229e-129	0.93489447134563	0.358	0.181	1.59165249180726e-125
Chmp4b	1.08871081365273e-129	0.752373649127405	0.501	0.298	1.71635259772353e-125
Camk4	2.30364007427741e-128	1.14072199251953	0.277	0.125	3.63168857709834e-124
Gpx4	2.55166216875668e-128	0.603335661121609	0.851	0.797	4.02269540904491e-124
Man1a	1.42355009615495e-127	0.968178022375708	0.395	0.216	2.24422672658827e-123
Elf1	2.20755852480266e-127	0.782382735374196	0.551	0.36	3.48021601435139e-123
Gm9844	8.9438393414938e-127	0.935556493213848	0.347	0.175	1.4099962721865e-122
Atp2b4	1.06628095715191e-126	1.15215807605118	0.26	0.114	1.68099192894998e-122
Calca	3.41180610954471e-126	1.43135673509336	0.468	0.299	5.37871233169724e-122
Diaph1	1.39265519797501e-125	0.821216355135876	0.46	0.271	2.19552091960761e-121
Tes	2.5320502671157e-125	0.986390049316293	0.353	0.183	3.9917772461079e-121
Rnf10	6.34439705065079e-125	0.9432692407529	0.329	0.161	1.0001941950351e-120
Atp1b3	1.67395991578733e-124	0.949218965648513	0.329	0.162	2.63899780723872e-120
Rela	1.12257186910991e-123	1.06542556768406	0.264	0.117	1.76973455165177e-119
Ier5	1.34323740827939e-123	0.649600901018138	0.594	0.396	2.11761377415246e-119
Amd1	3.76267006722737e-122	1.09959854830058	0.318	0.159	5.93184936098395e-118
mt-Atp6	5.00049325037259e-120	0.401177872236583	0.998	0.999	7.88327760921239e-116
Kit	4.51350893062757e-119	1.02668445539214	0.353	0.189	7.11554682913436e-115
Nop56	2.90974081540677e-118	0.920194623717767	0.373	0.201	4.58720639548877e-114
Ubn1	6.9011843204195e-118	0.949117447107937	0.321	0.161	1.08797170811413e-113
Atp6v0d1	9.47744175076629e-118	0.98855624750062	0.284	0.133	1.49411869200831e-113
Hsp90b1	1.1668579691811e-117	0.828139729832574	0.602	0.428	1.839551588414e-113
Slc38a1	2.35076162247293e-116	0.976659473782119	0.326	0.167	3.70597569782857e-112
Bzw1	2.4245438411286e-116	0.621266967329485	0.615	0.423	3.82229336553923e-112
Glud1	5.74307680266279e-116	0.790615604002691	0.485	0.304	9.05396057939789e-112
Pcna	6.62184017942377e-115	1.10176626876986	0.261	0.121	1.04393310428616e-110
Rpl35	1.04822646570089e-113	0.250099472071086	0.97	0.989	1.65252902317745e-109
Smco4	2.15332848093413e-113	0.926637617376228	0.343	0.182	3.39472235019266e-109
Rab1a	3.33058990139988e-113	0.862942227806608	0.33	0.17	5.25067497955691e-109
Zfos1	1.58402646363691e-112	0.834085694683292	0.388	0.215	2.49721771992359e-108
S100a4	2.36227817291971e-112	0.40393626244287	0.933	0.904	3.72413153960792e-108
Ap3s1	3.25537258509474e-112	0.728557727181494	0.492	0.304	5.13209488040186e-108
Rsrc2	3.21117562270896e-111	0.632380506351174	0.606	0.414	5.06241836920067e-107
Eif4g2	5.69256163176603e-111	0.583874410758273	0.69	0.508	8.97432341247914e-107
Dusp10	5.42273918795608e-110	0.920347630892069	0.257	0.119	8.54894832981277e-106
Ctnnb1	2.55344133656859e-109	0.902164424442313	0.326	0.169	4.02550026710039e-105
mt-Nd4l	3.34547685610746e-108	0.957526840015875	0.347	0.189	5.2741442636534e-104
Mapkapk3	1.09610788937342e-107	0.731966821252562	0.444	0.269	1.72801408759719e-103
Cript	1.02018052952586e-106	0.763899253900315	0.401	0.228	1.60831460479752e-102
Ywhae	9.65155253209526e-106	0.602569768918872	0.591	0.404	1.52156725668482e-101
Rps27l	7.34282060462051e-105	0.660340848504424	0.531	0.348	1.15759566831842e-100
Cyth4	8.74495013323191e-105	0.811621101206428	0.358	0.196	1.37864138850401e-100
Aldoa	1.36811741131549e-102	0.513318950030066	0.869	0.812	2.15683709893886e-98
Txndc17	1.85640049400187e-102	0.881112511347165	0.466	0.297	2.92661537879395e-98
Zcchc11	4.81345266897851e-102	0.734490738457335	0.468	0.291	7.58840813264462e-98
Tab2	4.97627029977714e-102	0.958391386709404	0.27	0.132	7.84509012759866e-98
Dusp5	8.10737462068315e-102	0.50466624013523	0.45	0.268	1.2781276089507e-97
Ssr1	1.70784225245782e-101	0.847171000986929	0.347	0.187	2.69241331099975e-97
Sec61a1	2.02874413299887e-101	0.988348545204162	0.253	0.12	3.19831512567272e-97
Osbpl3	3.20906338871597e-100	0.981905453384204	0.27	0.134	5.05908843231073e-96
Appl1	4.54838880392999e-100	0.884877521509637	0.352	0.199	7.17053494939564e-96
Jmjd1c	1.81963997627829e-99	0.77983803234925	0.452	0.282	2.86866242260272e-95
Ctage5	1.44599444770894e-98	0.913616687036424	0.323	0.175	2.27961024681314e-94
Stk17b	1.11187541734451e-97	0.529564575360591	0.704	0.536	1.75287159544363e-93
Ddx21	2.91414662839275e-97	0.749084189023685	0.412	0.247	4.59415215966117e-93
Cnbp	4.44694625048947e-97	0.388399162412706	0.866	0.786	7.01061076389665e-93
Pcnp	5.753515497433e-97	0.728496902145777	0.384	0.219	9.07041718170312e-93
Gpr132	1.73868385304654e-96	0.606804246353418	0.496	0.314	2.74103509432787e-92
Chd7	2.46169240576954e-96	0.973105984592257	0.285	0.149	3.88085807769567e-92
Ccnl2	1.90599686333564e-95	0.725724794082551	0.434	0.264	3.00480405504864e-91
Itgal	1.3371054328328e-94	0.908026783613217	0.292	0.153	2.10794671486091e-90
mt-Nd3	1.7025906464125e-93	0.653972604357309	0.685	0.508	2.6841341540693e-89
Eif2s2	3.28581946360279e-93	0.596011562118837	0.614	0.441	5.1800943843698e-89
Hcls1	7.0711023857931e-93	0.750110256152349	0.51	0.35	1.11475929112028e-88
Gnb1	7.83338623964705e-93	0.538489099029578	0.577	0.391	1.23493334068036e-88
Impdh2	9.0273830526159e-93	0.852747447795734	0.414	0.253	1.4231669382449e-88
Ndel1	9.57755547622397e-93	0.82909917122461	0.301	0.16	1.50990162082671e-88
Ctla2b	6.70203066366153e-92	0.903745052607302	0.309	0.168	1.05657513412624e-87
Cd164	8.94413541244365e-92	0.999473505899998	0.302	0.166	1.41004294777174e-87
Ppib	1.60319487130517e-91	0.493102944969111	0.769	0.643	2.5274367146126e-87
Syncrip	2.04687403339861e-91	0.697741367250015	0.39	0.227	3.2268969136529e-87
Arih1	2.65108107276219e-89	0.851305053756211	0.277	0.143	4.17942931120959e-85
Mier1	6.22389081133223e-89	0.715374086196895	0.422	0.26	9.81196386406526e-85
Bcl10	6.28926890607152e-88	0.730156005622362	0.36	0.208	9.91503243042176e-84
Ppm1g	6.86717148978373e-88	0.917969058934335	0.382	0.236	1.08260958536441e-83
Actn2	7.63601143514955e-88	0.996470692877489	0.263	0.139	1.20381720275133e-83
Csrp1	2.29510539670564e-87	0.932671172677726	0.276	0.146	3.61823365790644e-83
Ppp1cb	3.02980290251022e-87	0.656786295818009	0.405	0.242	4.77648427580736e-83
Ski	3.24199174822971e-86	0.89258166710209	0.254	0.129	5.11099999108414e-82
Agpat4	5.41336262001261e-86	0.791003412411015	0.28	0.148	8.53416617044988e-82
Prelid1	9.56404439040698e-86	0.586766773905476	0.506	0.336	1.50777159814766e-81
March7	1.46337863058499e-85	0.904560494427005	0.255	0.13	2.30701641111724e-81
Gng2	1.69535728619027e-85	0.598032547532052	0.482	0.312	2.67273076167897e-81
Cst3	7.62233884874892e-85	0.732173908471327	0.67	0.526	1.20166171950527e-80
Mcl1	9.16821960610174e-85	0.890682514912216	0.26	0.135	1.44536982090194e-80
Runx1	2.80597802745249e-84	0.825856778852057	0.273	0.144	4.42362436027885e-80
Ubxn4	1.29521813063166e-83	0.623483124247917	0.514	0.347	2.04191138294081e-79
Ctss	1.61260740107381e-83	0.943513698657482	0.336	0.2	2.54227556779285e-79
Gm11713	7.63832671598389e-83	0.877115459603843	0.325	0.188	1.20418220677486e-78
Cisd2	1.31114051664366e-80	0.660052697991048	0.44	0.283	2.06701302448872e-76
Baz1a	4.76075468206022e-80	0.7025461865506	0.367	0.222	7.50532975626794e-76
Cd52	8.51327294766233e-80	0.346724383336983	0.962	0.962	1.34211748019897e-75
Spty2d1	1.44663247195729e-79	0.529741114398159	0.618	0.449	2.28061609204067e-75
Ywhaz	1.84265579692482e-79	0.541666055199809	0.543	0.372	2.90494686385197e-75
Canx	1.93928490990056e-79	0.669329677833647	0.445	0.288	3.05728266045823e-75
Sat1	1.03757201397908e-78	0.866430821306361	0.486	0.336	1.63573228003801e-74
Tox	4.65654662894012e-78	0.794079811238803	0.304	0.172	7.3410457605241e-74
Hmgb2	1.02732593450111e-76	0.598495661795678	0.711	0.604	1.619579335741e-72
Hivep2	1.22102167001812e-75	0.754223308778102	0.319	0.187	1.92494066278356e-71
Sdcbp	1.22866995140573e-75	0.603768950528118	0.497	0.338	1.93699817839113e-71
Cdk12	2.31986400062481e-75	0.726658106422347	0.325	0.19	3.65726559698501e-71
Gpr65	6.19976333627472e-75	0.606949082221591	0.566	0.421	9.7739268996371e-71
Pon2	2.04919101148469e-74	0.77513931554524	0.28	0.154	3.23054962960562e-70
Calm2	6.82611540624878e-74	0.43057599146009	0.833	0.758	1.07613709379512e-69
Srpk2	9.4126624151121e-74	0.919155239018431	0.27	0.151	1.48390622974242e-69
Akirin1	1.60576367732339e-73	0.673758706560995	0.314	0.18	2.53148643730033e-69
Akirin2	1.78869300960367e-73	0.751131044944316	0.319	0.188	2.81987452964019e-69
Psma5	2.694298902061e-73	0.650780579825301	0.309	0.176	4.24756221909916e-69
Sh3kbp1	7.18585970262303e-73	0.662561446871115	0.356	0.216	1.13285078211852e-68
Gnai3	1.5320765092348e-72	0.638188511809667	0.381	0.235	2.41531861680866e-68
Ptbp3	2.85966707684734e-72	0.563836577502355	0.447	0.288	4.50826514664983e-68
Mat2a	6.74121379284534e-72	0.660715929956163	0.465	0.317	1.06275235444207e-67
Lpxn	1.56332565152501e-71	0.71400405772587	0.327	0.196	2.46458288962917e-67
Mxd4	1.69255242654117e-71	0.663344728341601	0.313	0.182	2.66830890044215e-67
Ppp2r2a	4.61085048840903e-71	0.682635625023366	0.289	0.164	7.26900579497683e-67
Srsf10	1.01137926434239e-70	0.670180452346119	0.288	0.163	1.59443941023578e-66
Zc3h12a	5.93900759735554e-70	0.736250254424124	0.266	0.147	9.36284547723101e-66
Bcl11b	6.93944109886618e-70	0.670847833935284	0.54	0.401	1.09400288923625e-65
Smchd1	2.3058939323742e-69	0.73158978641837	0.333	0.204	3.63524178438793e-65
Gm8730	2.66215461365307e-69	0.326700094346578	0.838	0.777	4.19688674842406e-65
Plec	3.24294705686017e-69	0.661518193270604	0.385	0.247	5.11250603514006e-65
Dnaja1	3.48232419499307e-69	0.337125032506559	0.783	0.659	5.48988409340658e-65
Stx5a	3.7943865167658e-69	0.668749493512459	0.293	0.167	5.98185034368129e-65
Gm8186	4.39432115448499e-69	0.595893945915415	0.344	0.207	6.92764730004559e-65
Kpna4	1.6381665007639e-68	0.729575162410635	0.267	0.149	2.58256948845428e-64
Rala	3.32084396282017e-68	0.660038251245006	0.261	0.143	5.235310507386e-64
4932438A13Rik	1.8583062121699e-67	0.632498570893819	0.382	0.243	2.92961974348585e-63
Ttc19	3.44105060483722e-67	0.782942110707279	0.263	0.148	5.42481627852588e-63
Rps26-ps1	8.6059151430906e-67	0.589569551467704	0.322	0.19	1.35672252230823e-62
Ptpn1	3.67970478588062e-65	0.786662721461478	0.258	0.146	5.80105459494079e-61
Rtn3	4.89693736728758e-65	0.642067937077737	0.387	0.25	7.72002175952886e-61
Higd1a	7.18762225284016e-65	0.598270142753292	0.442	0.296	1.13312864816025e-60
Tmed5	1.17006594851585e-64	0.670684854125873	0.37	0.239	1.84460896783524e-60
Uqcrfs1	1.49099172816007e-64	0.533857293158956	0.506	0.354	2.35054845944436e-60
Wapl	2.97500463719202e-64	0.650703486746023	0.285	0.165	4.69009481053322e-60
Rassf1	1.76181739269659e-63	0.744942596038268	0.255	0.145	2.77750511958618e-59
Eif6	2.49328804386529e-63	0.517168329220334	0.481	0.328	3.93066860115363e-59
Rara	4.21575684027675e-63	0.6937527030371	0.277	0.162	6.64614065869629e-59
Bud31	5.95940044426729e-63	0.567606792581689	0.355	0.219	9.39499480038739e-59
Denr	1.12468987310831e-62	0.686359103679911	0.389	0.258	1.77307358495525e-58
BC031181	2.36696693209167e-62	0.581296865378559	0.48	0.338	3.73152336844252e-58
N4bp2l1	3.12147813500038e-62	0.775302097568517	0.265	0.154	4.9210102798281e-58
Nrd1	7.9565690716659e-61	0.673413014912458	0.343	0.218	1.25435311414813e-56
Myl12b	9.2508727549388e-61	0.464636915255103	0.65	0.522	1.4584000898161e-56
Tnfsf14	1.03391999421039e-60	0.745028894745986	0.298	0.183	1.62997487087268e-56
Fus	2.14059258948037e-60	0.444114620131613	0.725	0.587	3.37464421731581e-56
Golgb1	6.02150934987532e-60	0.628867433236201	0.375	0.247	9.49290949007844e-56
Kmt2e	2.02856146331165e-59	0.492853734063535	0.503	0.354	3.19802714691081e-55
Ankrd12	2.51293536222489e-58	0.615031924908454	0.478	0.346	3.96164259854754e-54
Kif5b	3.22492808626899e-58	0.49100199799284	0.496	0.349	5.08409912800306e-54
Rb1cc1	3.43796673249593e-58	0.669143694114044	0.254	0.146	5.41995455377983e-54
Ssr3	5.10416401607581e-58	0.667366881174812	0.265	0.155	8.04671457134352e-54
Whsc1l1	7.9786826438982e-58	0.524146193695112	0.51	0.368	1.25783931881055e-53
Ncl	1.17996679909801e-57	0.327745741635449	0.841	0.745	1.86021765877801e-53
Top1	3.79805505705374e-57	0.536883285824464	0.478	0.336	5.98763379744522e-53
Pitpna	6.50597577618655e-57	0.526878838658566	0.35	0.222	1.02566708111581e-52
Nars	7.34577711131412e-57	0.674167580917792	0.314	0.197	1.15806176159867e-52
Nktr	2.14293114805768e-56	0.516784651946232	0.502	0.358	3.37833095491293e-52
Rad21	2.44706012707244e-56	0.588932905045813	0.253	0.146	3.85779029032969e-52
Tra2a	3.72527626364541e-56	0.482678559154588	0.498	0.351	5.87289802963698e-52
Sbno1	9.49878679035417e-56	0.576237443962538	0.335	0.211	1.49748373749933e-51
Gm16286	1.08977257650782e-54	0.572523000274835	0.381	0.255	1.71802646686457e-50
Eif5b	1.40306767166654e-54	0.468379260018065	0.471	0.332	2.2119361843823e-50
Gpx1	4.77845871682611e-54	0.657204281149264	0.436	0.311	7.53324016707636e-50
Sec62	3.33789508473447e-53	0.441425897679784	0.65	0.505	5.2621916010839e-49
Peli1	4.62950225609094e-53	0.617907697352119	0.337	0.22	7.29841030672737e-49
Hnrnpul2	2.66624686039681e-52	0.519348043970278	0.3	0.186	4.20333817541557e-48
Laptm5	3.33490846468002e-52	0.333274316833353	0.833	0.748	5.25748319456805e-48
Fam129a	3.74289759364214e-52	0.513162321926093	0.412	0.285	5.90067805637684e-48
Tnfaip8	4.22592506440851e-52	0.535794415150781	0.571	0.458	6.66217086404002e-48
Ghitm	2.72104319223291e-51	0.503958552149746	0.41	0.28	4.28972459255518e-47
Crlf3	5.11595574721401e-51	0.551518460132982	0.381	0.257	8.06530423548289e-47
mt-Nd1	9.7308778440564e-51	0.346342179181683	0.997	0.994	1.53407289211549e-46
Fnbp1	1.27352997312768e-50	0.485787408317305	0.48	0.347	2.00772000263579e-46
Crlf2	2.39098713267576e-50	0.579501778082976	0.324	0.209	3.76939121466334e-46
Dnaja2	9.87541562501867e-50	0.500198862347659	0.453	0.323	1.55685927328419e-45
Atp5d	2.4277878866935e-49	0.379523029978636	0.742	0.655	3.8274076033723e-45
Mgat2	2.76208257667755e-49	0.597661535945785	0.275	0.168	4.35442318213216e-45
G3bp2	1.74190390751926e-48	0.508978036484381	0.363	0.244	2.74611151020411e-44
S1pr4	1.74680795733833e-48	0.654205148785485	0.255	0.157	2.75384274474388e-44
Rpl10-ps3	2.22515782356247e-48	0.353084079728527	0.691	0.564	3.50796130884623e-44
Actn4	5.52633310079477e-48	0.607083418477117	0.25	0.151	8.71226413340296e-44
Mbnl1	6.18446497795647e-48	0.368692401005799	0.679	0.543	9.74980903774837e-44
AI662270	1.06232294546382e-47	0.48832857178323	0.329	0.215	1.67475212352372e-43
Card19	3.30232825974184e-47	0.619735659674043	0.323	0.216	5.20612050148301e-43
Eif3a	9.15144845022838e-47	0.442114926446508	0.462	0.33	1.4427258481785e-42
Arid5b	1.34551895889246e-46	0.630597363099837	0.256	0.16	2.12121063869396e-42
Vmp1	1.57629310439194e-46	0.735170665780784	0.265	0.166	2.48502607907389e-42
Prr13	1.63938423105181e-46	0.360326202726712	0.745	0.644	2.58448924025317e-42
Gm10073	1.76043321653092e-46	0.260661615609784	0.853	0.801	2.77532296586099e-42
Coro1c	3.69453659458714e-46	0.530150829709198	0.273	0.17	5.82443694136662e-42
Tomm20	6.57896864599426e-46	0.340271246385113	0.671	0.536	1.037174407041e-41
Gm2a	7.41207947097618e-46	0.497815169166361	0.577	0.45	1.16851432859939e-41
Hspa4	1.2741145148053e-45	0.463824775961889	0.39	0.268	2.00864153259055e-41
Krit1	1.46013202877369e-45	0.458588255047643	0.442	0.316	2.30189814336172e-41
Rab5a	2.30110623660462e-45	0.462679747016942	0.298	0.189	3.62769398200719e-41
Rac1	6.11505982542194e-45	0.362081893878827	0.585	0.447	9.64039181477769e-41
Atp6ap2	1.81491802856129e-44	0.582071641300195	0.272	0.171	2.86121827202687e-40
Sdf2	2.36787773488354e-44	0.490362864809868	0.344	0.23	3.7329592490439e-40
Gm2000	2.70303977758227e-44	0.353531869804351	0.592	0.462	4.26134220935844e-40
Selk	3.57227326048774e-44	0.292584486186956	0.813	0.701	5.63168879515892e-40
Tmod3	4.81050964289542e-44	0.508823070400574	0.28	0.177	7.58376845202462e-40
Tuba4a	1.53962015106705e-43	0.656036624915618	0.289	0.191	2.42721116815721e-39
Taf1d	2.2431494234287e-43	0.449318922175539	0.373	0.257	3.53632506603535e-39
Vps29	3.2529342211697e-43	0.441774504046424	0.392	0.272	5.12825079967403e-39
Utp3	3.50098034045628e-43	0.486352272956841	0.257	0.16	5.51929550672932e-39
Pin1	4.32356089288446e-43	0.499637844568366	0.264	0.165	6.81609374763234e-39
Yy1	1.74488356452345e-42	0.44802907725558	0.294	0.188	2.75080893947122e-38
Mob4	1.82786331074981e-42	0.502944133797716	0.255	0.158	2.88162650939707e-38
Arpc5	2.67120072798063e-42	0.32180353623675	0.708	0.61	4.21114794766146e-38
H2-Q4	2.91105252409525e-42	0.555163128927662	0.462	0.35	4.58927430423616e-38
Eif1ax	8.11120435403744e-41	0.480981905133718	0.329	0.221	1.278731366414e-36
Mapre1	1.16617076718893e-40	0.405480407055773	0.414	0.291	1.83846821447335e-36
Thy1	1.48296753335783e-40	0.361927181060819	0.697	0.598	2.33789831633861e-36
Rock1	2.6045502000927e-40	0.438416720368418	0.433	0.312	4.10607339044613e-36
Arid4b	2.62002619807153e-40	0.443588178231046	0.339	0.23	4.13047130125977e-36
Tuba1a	2.75872620363474e-40	0.623376131168799	0.281	0.185	4.34913186003017e-36
Sf3b1	6.44762883807928e-40	0.374039860599387	0.681	0.561	1.0164686863232e-35
Safb2	1.16074804737306e-39	0.52356919743055	0.25	0.158	1.82991929668362e-35
mt-Atp8	1.3039640586201e-39	0.561596179290862	0.304	0.205	2.05569933841458e-35
Hnrnpl	1.4636029532328e-39	0.444411338460905	0.35	0.238	2.30737005577151e-35
Lrrc58	2.48389199729856e-39	0.426821589886898	0.343	0.232	3.91585573374119e-35
Atp2b1	4.4856359841554e-39	0.473786417983253	0.621	0.512	7.07160512902099e-35
Snrpd1	5.99100960676998e-39	0.436851814478963	0.342	0.234	9.44482664507287e-35
Rbm5	2.80362938237132e-38	0.425378989325177	0.376	0.263	4.41992172130839e-34
Rab14	8.44164556093057e-38	0.386144090262205	0.386	0.271	1.3308254226807e-33
Taf10	1.2668213317479e-37	0.444472278826865	0.263	0.169	1.99714382950057e-33
Csnk1a1	1.50949051546574e-37	0.357450837294496	0.525	0.393	2.37971179763174e-33
Smarca2	1.59475544099088e-37	0.536643207570184	0.256	0.167	2.51413195272211e-33
Dek	1.88599605850259e-37	0.40590147804464	0.468	0.347	2.97327278622934e-33
Ube2l3	4.36372506058515e-37	0.384894759479559	0.443	0.321	6.87941255801248e-33
Myh9	4.71451528377604e-37	0.422126676672624	0.316	0.213	7.43243334487292e-33
1110008F13Rik	5.05740935266803e-37	0.433360416931471	0.327	0.222	7.97300584448114e-33
Tra2b	8.15703030416479e-37	0.340853662253042	0.637	0.509	1.28595582745158e-32
Cebpz	1.11007075129445e-36	0.460579501371054	0.33	0.228	1.75002653941571e-32
Dnajb1	1.7198552542315e-36	0.430289758120824	0.253	0.163	2.71135180829595e-32
Eif4h	4.58163024160098e-36	0.392624030448865	0.385	0.272	7.22294007588395e-32
Sin3b	8.55009337119125e-36	0.329998728484556	0.468	0.341	1.3479222199683e-31
Fam174a	1.01420159521404e-35	0.475136414186364	0.256	0.167	1.59888881485494e-31
Srp54b	1.21915819668291e-35	0.395706348863669	0.366	0.258	1.92200289707061e-31
Sdf4	1.75607633307804e-35	0.371185715783984	0.622	0.5	2.76845433909753e-31
Madd	1.7969745350459e-35	0.539793086961704	0.271	0.182	2.83293035449987e-31
Ube2k	2.31489637743051e-35	0.409027483055381	0.365	0.259	3.6494341390192e-31
Tubb4b	2.74676449775653e-35	0.435976012250873	0.373	0.265	4.33027423071318e-31
Ube2j2	3.24818885610882e-35	0.381430976392825	0.333	0.228	5.12076973165555e-31
Ddx6	5.62723527647163e-35	0.386425895894271	0.319	0.218	8.87133641335752e-31
Mrfap1	6.04363546078562e-35	0.341164786256051	0.507	0.382	9.52779130392853e-31
Bsg	7.99162639018951e-35	0.441064758610604	0.545	0.428	1.25987990041338e-30
Senp6	9.99840014873741e-35	0.417335289845612	0.389	0.28	1.57624778344845e-30
Pdia6	1.0178830424656e-34	0.481845386710243	0.412	0.303	1.60469261644701e-30
Ube2i	1.31940477024671e-34	0.315623477442696	0.585	0.465	2.08004162029394e-30
Tor1aip1	4.64385891528891e-34	0.444054543696809	0.269	0.18	7.32104357995296e-30
Cdk11b	1.85902108885611e-33	0.49878656831054	0.494	0.38	2.93074674658165e-29
Crebbp	2.96653743316074e-33	0.494210770353079	0.251	0.167	4.67674626337791e-29
Prdx1	6.64954773786728e-33	0.322061761480856	0.71	0.621	1.04830120087478e-28
Pdcd6ip	2.71561699419069e-32	0.410982480555746	0.262	0.175	4.28117019134163e-28
Dynll1	5.7947615160479e-32	0.288057881939914	0.769	0.683	9.13544153004952e-28
Ptpn22	1.12980003034647e-31	0.363877165795467	0.529	0.418	1.78112974784121e-27
Birc3	2.54674584604764e-31	0.451858916808205	0.286	0.199	4.01494482629411e-27
Vcp	4.88624091128226e-31	0.349691005135149	0.475	0.361	7.70315879663648e-27
Ivns1abp	1.25345158817634e-30	0.357909517773805	0.414	0.308	1.97606642875999e-26
Ndfip2	2.03976659805893e-30	0.426596631033252	0.271	0.183	3.21569204183991e-26
Nr4a2	7.58057721671148e-30	0.301570289940592	0.293	0.207	1.19507799821457e-25
Cited2	1.18461085404494e-29	0.29602649946897	0.394	0.294	1.86753901140185e-25
Usp34	3.11536779837353e-29	0.418840092255334	0.27	0.187	4.91137733413587e-25
5031425E22Rik	7.30277655287771e-29	0.44735849226336	0.253	0.173	1.15128272356117e-24
Pdia3	7.5572329912239e-29	0.336171533195856	0.747	0.668	1.19139778106645e-24
Dusp11	9.22058734256687e-29	0.316877081246586	0.408	0.3	1.45362559455567e-24
Vimp	1.23593417081432e-28	0.452685940741266	0.326	0.236	1.94845022028878e-24
Ucp2	2.72840377303035e-28	0.254885343913455	0.63	0.528	4.30132854818234e-24
Lcp1	3.07556287963294e-28	0.371985707509408	0.562	0.463	4.84862487974133e-24
Prpf40a	8.34202546736104e-28	0.310463437321257	0.36	0.26	1.31512031492947e-23
Anp32e	8.89924522877806e-28	0.366512596400773	0.361	0.265	1.40296601031686e-23
Sf1	3.77101528829064e-27	0.386428982569107	0.257	0.176	5.9450056019902e-23
Brd4	6.93879128261772e-27	0.379982720732351	0.263	0.182	1.09390044570468e-22
Anxa11	7.95706201035736e-27	0.333204529649472	0.353	0.257	1.25443082593284e-22
Sh3glb1	1.43889690374688e-26	0.284136242181675	0.498	0.388	2.26842096875695e-22
Cdc42ep3	2.326848343693e-26	0.525746907169074	0.474	0.39	3.66827641383201e-22
Znrf1	5.47489381560469e-26	0.272448688516124	0.542	0.431	8.6311701003008e-22
Zbtb7a	5.68903310355331e-26	0.337998927596933	0.338	0.247	8.96876068775179e-22
Rbm8a	1.20008597160416e-25	0.265053034250715	0.427	0.319	1.89193553423396e-21
Elavl1	1.32094895483528e-25	0.298601762190366	0.374	0.274	2.08247602729782e-21
Eif4e2	2.22043601757109e-25	0.309010111695424	0.299	0.213	3.50051738170083e-21
Gramd1a	2.64577336415571e-25	0.353285065410107	0.257	0.179	4.17106170859148e-21
Tmpo	3.47887584707744e-25	0.457526590746496	0.264	0.189	5.48444777291758e-21
Raly	4.62571560141622e-25	0.260631623860338	0.564	0.448	7.29244064563267e-21
Adipor1	5.57378125814912e-25	0.294133039287232	0.316	0.225	8.78706615347209e-21
Srsf6	1.03670120940631e-24	0.344049741501351	0.298	0.214	1.63435945662905e-20
Rab10	1.96404168561211e-24	0.321637029259568	0.349	0.257	3.0963117173675e-20
Eif3j1	5.05642252785767e-24	0.324644404861545	0.292	0.21	7.97145011516761e-20
Rbbp6	7.73427544879648e-24	0.310606076873782	0.376	0.281	1.21930852450277e-19
Phf3	2.44901494975648e-23	0.335379340303039	0.337	0.25	3.86087206829109e-19
Cnot4	3.17181563215464e-22	0.344891621152461	0.258	0.185	5.00036734409179e-18
Atp6ap1	1.3914762455316e-21	0.311000550897836	0.261	0.186	2.19366230108056e-17
Actr2	2.00874400951181e-21	0.251900188625467	0.468	0.365	3.16678493099536e-17
D8Ertd738e	2.89068574103287e-21	0.284891738808026	0.732	0.654	4.55716607073833e-17
Tsg101	1.70296595116563e-20	0.309543278857073	0.26	0.188	2.68472582201262e-16
Rab4a	1.80667401991349e-20	0.37988279214586	0.285	0.212	2.84822159239362e-16
Prpf4b	5.87399877718732e-20	0.292634746458252	0.352	0.268	9.26035907223581e-16
Dnajb11	7.00886575207068e-20	0.370617065755052	0.286	0.211	1.10494768581394e-15
Ywhah	2.4659977344542e-19	0.273806538740574	0.495	0.405	3.88764542836705e-15
Cast	4.01661633426331e-19	0.252685339801847	0.294	0.217	6.33219565096612e-15
Zap70	2.67285625618177e-18	0.271255569217029	0.306	0.23	4.21375788787057e-14
Anp32a	2.77657262016165e-18	0.304655051682732	0.771	0.748	4.37726673568484e-14
Emc3	4.05941346658068e-18	0.287895740328492	0.274	0.202	6.39966533006444e-14
Lman2	3.43614206941285e-17	0.280788975890426	0.346	0.265	5.41707797242936e-13
Prex1	2.40821525777664e-16	0.314940011454749	0.285	0.219	3.79655135388487e-12
Pgrmc1	1.62726280841017e-14	0.283294262845771	0.258	0.196	2.56537981745864e-10
Galnt1	1.1237963054813e-13	0.296771545739191	0.262	0.202	1.77166487559128e-09
Pik3r1	7.18464880522103e-13	0.259206387060521	0.426	0.356	1.1326598841431e-08
Stt3b	2.06859275395499e-12	0.279788539321357	0.286	0.227	3.26113647661004e-08
Dbi	1.08586239728028e-08	0.260544304598722	0.326	0.269	0.000171186206931236
Sdc4	3.48497546095302e-08	0.361535496715526	0.423	0.374	0.000549406381419243
mt-Nd5	5.67597789604395e-08	0.252015282019361	0.581	0.51	0.000894817915311329
Fos	9.68500892499239e-05	0.313620509859027	0.603	0.557	1
Serpinb1a	0.00392121665560379	0.608934196177828	0.242	0.268	1
